# Exploring the repository of *de novo* designed bifunctional antimicrobial peptides through deep learning

**DOI:** 10.1101/2024.02.23.581845

**Authors:** Ruihan Dong, Rongrong Liu, Ziyu Liu, Yangang Liu, Gaomei Zhao, Honglei Li, Shiyuan Hou, Xiaohan Ma, Huarui Kang, Jing Liu, Fei Guo, Ping Zhao, Junping Wang, Cheng Wang, Xingan Wu, Sheng Ye, Cheng Zhu

**Affiliations:** Frontiers Science Center for Synthetic Biology (Ministry of Education), Tianjin Key Laboratory of Function and Application of Biological Macromolecular Structures, School of Life Sciences, Faculty of Medicine, Tianjin University, Tianjin 300072, China; Center for Quantitative Biology, Academy for Advanced Interdisciplinary Studies, Peking University, Beijing 100871, China; Department of Microbiology, School of Basic Medicine, Fourth Military Medical University, Xi’an 710000, Shaanxi, China; Department of Microbiology, Second Military Medical University, Shanghai 200433, China; State Key Laboratory of Trauma and Chemical Poisoning, Institute of Combined Injury of PLA, College of Preventive Medicine, Third Military Medical University (Army Medical University), Chongqing 400038, China; Tianjin Cancer Hospital Airport Hospital, Tianjin 300308, China; School of Computer Science and Engineering, Central South University, Changsha 410083, Hunan, China

**Keywords:** Antimicrobial peptides, Antiviral peptides, Deep learning, Dual-function, Generative model, Sequence design

## Abstract

Antimicrobial peptides (AMPs) are attractive candidates to combat antibiotic resistance for their capability to target bio-membranes and restrict a wide range of pathogens. It is a daunting challenge to discover novel AMPs due to their sparse distributions in a vast peptide universe, especially for peptides that demonstrate potencies for both bacterial membranes and viral envelopes. Here we establish a *de novo* AMP design framework by bridging a deep generative module and a graph-encoding activity regressor. The generative module learns hidden ‘grammars’ of AMP features and produces candidates sequentially pass antimicrobial predictor and antiviral classifiers. We discover 16 bifunctional AMPs and experimentally validated their abilities to inhibit a spectrum of pathogens *in vitro* and in animal models. Notably, P076 is a highly potent bactericide with the minimal inhibitory concentration of 0.21 μM against multidrug-resistant *A. baumannii*, while P002 broadly inhibits five enveloped viruses. Our study provides feasible means to uncover sequences that simultaneously encode antimicrobial and antiviral activities, thus bolstering the function spectra of AMPs to combat a wide range of drug-resistant infections.
