## Supplemental spread sheet for "Exploring the repository of *de novo* designed bifunctional antimicrobial peptides through deep learning"

### Sheet: Sheet1
No.	Name	Sequence	logMIC	MIC	Hemolytic(HAPPENN)	Length	Boman Index	Aromaticity	Aliphatic Index	Instability Index	Charge	MW	AVPpred	DeepAVP	Deep-AVPpred	ENNAVIA	AI4AVP	AVP votes
1	seq_119	IDIKVLKRALKLFKALLALAGCRLIMM	-0.167105	0.680604	0.989	27	-0.356296	0.037037	170	-0.651852	4.834	3042.95	Y	N	Y	Y	Y	4
2	seq_1	KWKKNWTKIIQGFLKGGIGTILNLKKK	-0.0227188	0.949033	0.965	27	0.834074	0.111111	101.111	-6.94074	7.985	3141.85	Y	Y	Y	Y	Y	5
3	seq_86	GITKRLGGLTKPAAKYLALMIMRTVQMFWI	0.038244	1.09205	0.464	30	0.0263333	0.1	110.667	23.21	4.986	3409.24	Y	N	Y	Y	N	3
4	seq_89	GIGQILKKLAKKGALRLATKILPKF	0.218884	1.65533	0.129	25	0.2296	0.04	136.8	20.04	6.986	2706.42	Y	Y	Y	Y	Y	5
5	seq_3	ILGKLFKDLKQFGKAIKLLKILKQKAVW	0.240195	1.73858	0.961	28	0.0746429	0.107143	142.857	4.93571	6.986	3269.12	Y	Y	Y	Y	Y	5
6	seq_76	LKKLKWLAHRLKGMLKKYLKPTAASS	0.293865	1.96728	0.098	26	1.05269	0.0769231	101.538	-7.25385	8.026	3010.74	Y	N	Y	Y	Y	4
7	seq_88	PNLIGYLIGGTFTLKKIGIDIRKM	0.358279	2.28181	0.073	24	0.156667	0.0833333	130	15.7625	2.986	2662.25	N	Y	Y	Y	Y	4
8	seq_96	GIGRLIGTILKVATQTKWIIRGLTKV	0.364543	2.31496	0.984	26	0.268077	0.0384615	146.154	-5.46923	4.988	2836.47	N	Y	Y	Y	Y	4
9	seq_90	KFKKYLKFLNRTGALQIAAKLKHKLKFH	0.377936	2.38746	0.916	28	1.38214	0.142857	94.2857	3.15	9.067	3371.13	Y	Y	Y	Y	Y	5
10	seq_104	KFGIIRKIFKKFKKKLFMTKAAASAIAAL	0.388594	2.44678	0.936	29	0.334483	0.137931	101.379	-10.4862	8.985	3270.13	N	Y	Y	Y	Y	4
11	seq_2	GWKDFKKTIKKLLRGASRLLKF	0.442666	2.77119	0.262	22	1.875	0.136364	93.1818	3.10909	6.987	2634.22	Y	Y	Y	Y	Y	5
12	seq_92	KWKRLLKLLKKDFDALGIIIQMILNHHAVG	0.447505	2.80224	0.989	30	0.507	0.0666667	146.333	14.4033	4.071	3513.3	Y	N	Y	Y	Y	4
13	seq_51	KKWIKKFLKIKAGLLMLGLK	0.451984	2.83128	0.971	20	-0.347	0.1	141.5	-11.725	6.986	2357.09	Y	Y	Y	Y	Y	5
14	seq_63	GFLDRARDILRKIAKPILPKLKKQLF	0.486556	3.06588	0.92	26	1.75423	0.0769231	127.692	32.7423	5.987	3078.79	Y	Y	Y	Y	Y	5
15	seq_24	GIWDKTGPIAKLLKFLPGLLGGLGRQ	0.50555	3.20295	0.645	26	-0.143077	0.0769231	123.846	12.85	2.988	2749.31	N	Y	Y	Y	Y	4
16	seq_84	KWKTKAKMKAKFYLSALGMIIMGM	0.521889	3.32575	0.965	24	-0.0954167	0.125	77.5	36.7504	5.984	2776.55	Y	N	Y	Y	Y	4
17	seq_9	IAPKLAKMILKKLAKKLLVKLIRK	0.538347	3.45419	0.985	24	0.134167	0	170.833	20.3292	8.985	2758.68	Y	Y	Y	Y	Y	5
18	seq_73	GFFPIGKTIKKLMRTFF	0.558336	3.6169	0.922	17	0.341176	0.235294	68.8235	8.58235	3.988	2031.51	Y	Y	Y	Y	Y	5
19	seq_43	GIKRGIRRKFPVPKLLMALKI	0.572355	3.73555	0.009	21	1.16095	0.047619	130	57.4143	6.987	2435.12	Y	Y	Y	Y	Y	5
20	seq_4	KLTPFMKTIPKLRAGLIRRSLKKK	0.613642	4.10811	0.143	24	2.04167	0.0416667	101.667	55.9958	8.986	2824.57	Y	Y	Y	Y	Y	5
21	seq_16	RILGKLLQKAFKIAKHILGKLLVQLKV	0.627464	4.24095	0.998	27	-0.0666667	0.037037	173.333	24.6667	7.028	3069.91	Y	Y	Y	Y	Y	5
22	seq_50	GRIPLLKTINKFGKFAKTQGPLTSKVSF	0.64556	4.4214	0.279	28	0.969643	0.107143	83.5714	5.28214	5.987	3077.68	Y	N	Y	Y	Y	4
23	seq_120	GRKPPIGPILGNLFPTAMWIIGTLLQFY	0.655923	4.52817	0.864	28	-0.63	0.142857	115	42.1146	1.987	3114.76	N	Y	Y	Y	Y	4
24	seq_70	RIGPLLRLLIGKTLLKIARKAAADAT	0.662722	4.59962	0.394	26	0.771538	0	154.231	3.96154	4.988	2773.42	Y	Y	Y	Y	Y	5
25	seq_102	FLGKIDKLRHRMKALVKMAK	0.664482	4.6183	0.082	20	1.7505	0.05	102.5	32.81	6.029	2384.02	Y	Y	Y	N	Y	4
26	seq_20	KKFRKIKKRRKKRLKKRAKKLLAAAAATV	0.665364	4.62769	0.081	29	3.47103	0.0344828	84.4828	51.4207	15.984	3435.35	N	N	N	Y	Y	2
27	seq_27	IDGTLTKFTKGPSGDSIF	0.704809	5.06768	0.01	18	1.08389	0.111111	65	21.4111	-0.011	1884.1	N	N	N	N	Y	1
28	seq_112	RKGTRTLVKPCKRKKIRNRF	0.707333	5.09722	0.001	20	4.7525	0.05	53.5	10.255	9.833	2486.05	Y	Y	Y	N	Y	4
29	seq_57	GLAKPAIKIAKKIAKKAAKRLL	0.751139	5.63819	0.023	22	0.565909	0	133.636	18.1136	7.986	2331	N	Y	Y	N	Y	3
30	seq_31	FHPLLGKLLNILPKTIGGKPTTMAAAARL	0.755434	5.69422	0.178	29	-0.143793	0.0344828	121.379	34.2241	4.03	3043.72	Y	Y	Y	Y	Y	5
31	seq_34	KATGGLLVKGIKLLLKFLIK	0.769695	5.8843	0.97	20	-1.0345	0.05	175.5	-15.485	4.987	2153.79	Y	Y	Y	Y	Y	5
32	seq_46	RFNFFINLATKGLYKAGFTTMWELNHKKAI	0.775858	5.96841	0.591	30	0.928333	0.2	75	9.72	4.028	3561.17	N	Y	Y	Y	N	3
33	seq_78	PLKLNMLKCMLKIMKKS	0.797046	6.26681	0.208	17	0.285882	0	114.706	3.61765	4.833	2019.7	N	Y	Y	N	N	2
34	seq_55	GLLGILPPLPKLLGKKTKTLLKIK	0.860912	7.25959	0.279	24	-0.565833	0	162.5	20.4583	5.986	2583.34	N	Y	Y	Y	Y	4
35	seq_15	LLQKFPPYGGNLTTTL	0.86383	7.30853	0.005	16	0.065	0.125	97.5	50.925	0.987	1763.05	N	N	N	N	Y	1
36	seq_32	FLGAILKKFKLVFAGFLAKLIIKALDSTV	0.86399	7.31123	0.999	29	-1.06759	0.137931	154.828	3.11724	3.987	3165.95	Y	Y	Y	Y	Y	5
37	seq_12	IMPLRLKVKLKVILPIF	0.900333	7.94938	0.664	17	-0.957647	0.0588235	194.706	42.5824	3.988	2021.69	Y	Y	Y	Y	N	4
38	seq_110	ILWKRLKIKNRPLKILRKK	0.906834	8.06927	0.008	19	2.52263	0.0526316	143.684	57.3	8.986	2445.14	N	Y	Y	Y	Y	4
39	seq_65	KKPTKSFKQGLKPLMPRLPKSRQPDDSH	0.908267	8.09593	0.01	28	3.145	0.0357143	41.7857	49	6.029	3245.81	N	Y	N	Y	Y	3
40	seq_48	PKDWKKYIKPYSIAKQRLDPLRKH	0.923791	8.39056	0.005	24	2.94333	0.125	69.1667	20.7792	6.025	3009.56	N	N	Y	Y	Y	3
41	seq_52	GKKLIKFWLMS	0.92784	8.46915	0.288	11	-0.300909	0.181818	106.364	37.1	2.988	1350.72	Y	Y	Y	Y	Y	5
42	seq_113	QNLKKCFNKLLTRRAKSI	0.995436	9.89547	0.011	18	2.83778	0.0555556	92.2222	44.9889	5.834	2161.62	N	N	Y	N	Y	2
43	seq_71	LVFKLLLKSNFKIALKIGC	1.00013	10.003	0.972	19	-0.854211	0.105263	164.211	-36.6	3.834	2148.75	Y	N	Y	Y	Y	4
44	seq_18	GIGRVSPPFPPLSGGTFLLITNKI	1.0115	10.2683	0.051	24	-0.17625	0.0833333	109.583	63.2667	1.989	2481.94	N	N	Y	Y	Y	3
45	seq_93	GLLQLALKLLLKLLRLLGGLLLYLTAAHL	1.01984	10.4674	0.997	29	-1.65655	0.0344828	225.517	17.1552	3.028	3155.01	N	Y	Y	Y	Y	4
46	seq_64	RRFIGKLMKIAKF	1.02606	10.6184	0.242	13	1.59	0.153846	97.6923	33.7	4.988	1608.05	Y	Y	Y	Y	Y	5
47	seq_94	NAFPLLKKRTKQLFG	1.05349	11.3107	0.03	15	1.52333	0.133333	84.6667	54.0067	3.988	1761.12	N	N	Y	N	N	1
48	seq_82	KKMRLMMWWL	1.0865	12.2039	0.475	10	0.447	0.2	78	43.52	2.989	1422.87	N	Y	Y	Y	Y	4
49	seq_74	MRWKLLLKQKIKGAKRDGKTTAAAAKAR	1.08851	12.2604	0.011	28	2.35393	0.0357143	77.1429	26.2679	8.986	3139.82	Y	Y	N	Y	Y	4
50	seq_72	TRGALIKLRDLRLPDSRMK	1.11913	13.1563	0.006	19	3.39421	0	107.895	38.3158	3.989	2239.69	N	N	N	N	Y	1
51	seq_105	GLTPAIPLGPKLIGKLADDI	1.1203	13.1917	0.049	20	-0.4885	0	146.5	0.71	-0.011	2002.41	N	N	Y	N	Y	2
52	seq_80	GKKFGKGQPRTQSTDLTKKL	1.12847	13.4421	0	20	2.897	0.05	39	16.58	4.987	2218.57	N	N	Y	N	Y	2
53	seq_68	FLPLILGLTPHLKPLLMILI	1.13215	13.5565	0.729	20	-2.3805	0.05	214.5	30.375	1.031	2255.94	N	N	Y	Y	Y	3
54	seq_75	PKLFPRMGGTAVVRIGPRLS	1.15351	14.24	0.006	20	1.174	0.05	92.5	9.27	3.989	2152.61	N	N	Y	N	Y	2
55	seq_53	FLKRKWKVCKLKKK	1.15992	14.4517	0.006	14	2.37857	0.142857	76.4286	8.31429	7.832	1833.38	N	Y	Y	Y	Y	4
56	seq_114	GLLRGKPQPQPPMGRLIM	1.1609	14.4843	0.001	18	1.07056	0	86.6667	55.8333	2.989	1989.46	N	Y	Y	Y	Y	4
57	seq_123	DMPRILLKLNFTGAGTRGC	1.16162	14.5085	0.256	19	1.31421	0.0526316	87.3684	4.04737	1.835	2063.45	N	Y	Y	N	Y	3
58	seq_49	GIKLIIDPITKIGKPIIKFITGAIKS	1.1647	14.6115	0.169	26	-0.453846	0.0384615	153.846	-22.6731	3.987	2778.47	N	N	Y	Y	Y	3
59	seq_124	RIIGIRKKFKIRIGKIRTGRRRKDKK	1.18049	15.1526	0.024	26	4.58692	0.0384615	90	28.3038	12.986	3221.99	N	Y	Y	Y	Y	4
60	seq_62	MLVFAILKLLLRY	1.18743	15.3968	0.977	13	-1.54538	0.153846	210	20	1.987	1593.07	Y	Y	N	Y	N	3
61	seq_98	GILRTLGKGGRSIANILGKI	1.1937	15.6208	0.687	20	0.63	0	141.5	67.275	3.989	2037.46	N	N	Y	Y	Y	3
62	seq_97	LKKCIKFPRDLPRQMGKLFSS	1.19501	15.6677	0.007	21	2.04238	0.0952381	74.2857	22.8571	4.834	2493.05	Y	N	N	Y	Y	3
63	seq_14	GRWKRFLQKW	1.211	16.2555	0.074	10	3.298	0.3	39	131.48	3.989	1404.66	Y	Y	Y	Y	Y	5
64	seq_103	GIKSKPKIFKKCGKFSILPPSLQPSVVW	1.23481	17.1716	0.065	28	0.296786	0.107143	90.3571	42.3679	5.832	3113.82	N	Y	N	Y	Y	3
65	seq_115	MFGRFRKKIKKARRHAFRKFK	1.24889	17.7373	0.08	21	4.22905	0.190476	28.0952	30.7286	11.028	2737.38	N	Y	Y	Y	Y	3
66	seq_45	ILGRRIKQALGKAAKTLAPVSNSLRKD	1.25448	17.9672	0.108	27	2.02037	0	112.222	61.8444	5.988	2905.45	Y	Y	Y	Y	Y	5
67	seq_35	PMKFRPGIGGKLMKYK	1.2761	18.8844	0.083	16	1.0575	0.125	48.75	8.49375	4.985	1851.34	N	Y	Y	Y	Y	4
68	seq_107	KPLRVCLKCFLKMWAAAAGAAK	1.29303	19.6349	0.776	22	-0.168182	0.0909091	93.6364	20.0364	4.68	2377	Y	Y	Y	Y	Y	5
69	seq_13	GLAVAIGLLLNGLLIILLGLFMN	1.3073	20.291	0.998	23	-2.71783	0.0434783	224.783	11.4043	-0.01	2351.98	N	Y	N	Y	Y	3
70	seq_19	KRLPLLAKCFKK	1.30778	20.3134	0.039	12	1.3575	0.0833333	105.833	39.8583	4.834	1444.88	N	N	Y	N	Y	2
71	seq_81	KDRSFKKMFPPKKTLKKKFK	1.32034	20.9092	0.009	20	3.1675	0.15	19.5	43.985	8.985	2511.14	N	Y	Y	Y	N	3
72	seq_37	KLLKVLLLRLLKH	1.33234	21.4952	0.614	13	-0.173077	0	232.308	-2.07692	4.03	1587.1	N	Y	Y	Y	Y	4
73	seq_111	FMPWMPRGRMWIK	1.33307	21.5314	0.181	13	1.14154	0.230769	30	73.9692	2.989	1736.18	N	Y	Y	Y	Y	4
74	seq_5	FLPTITKLLPNLFNLLKRKR	1.36366	23.1026	0.984	20	1.2255	0.1	136.5	52.87	4.988	2426	N	N	Y	Y	Y	3
75	seq_87	GTMDILKKLKHMRMKIKTG	1.36774	23.3204	0.239	19	1.71474	0	82.1053	-15.6368	5.029	2229.83	N	Y	Y	Y	Y	4
76	seq_100	NKKRDAYKKPHPPMKIIGDSVPPSTKST	1.38717	24.3877	0.002	28	2.62357	0.0357143	41.7857	54.6893	5.027	3121.63	N	N	N	N	Y	1
77	seq_21	KKDGPPLMQILKMYGKMTGKSAAAAKAKL	1.39102	24.6049	0.012	29	0.711034	0.0344828	71.0345	32.4276	5.984	3076.8	Y	Y	N	Y	Y	4
78	seq_60	QRLTGVLGPIYNT	1.40322	25.3056	0.002	13	0.9	0.0769231	112.308	-3.83077	0.988	1431.64	N	N	Y	N	Y	2
79	seq_83	GLWVRMGQALKLLW	1.41334	25.9024	0.977	14	-0.600714	0.142857	139.286	24.9214	1.989	1671.06	Y	Y	Y	Y	Y	5
80	seq_79	FNRIMKMMHKS	1.42445	26.5733	0.026	11	2.34273	0.0909091	35.4545	109.709	3.03	1422.79	N	N	Y	Y	Y	3
81	seq_99	KFAPLLGTGAGTAPDLIPSLRGRF	1.43878	27.4648	0.279	24	0.5375	0.0833333	93.75	19.6542	1.989	2455.86	N	Y	Y	N	Y	3
82	seq_23	GLVLAIPGALGTLGGLLLQIIGKLL	1.46063	28.8824	0.998	25	-2.3472	0	206.8	12.84	0.989	2414.03	N	Y	Y	Y	Y	4
83	seq_25	GIYRKLGPAGKPGAGLKAIKLARKAK	1.4934	31.1459	0.001	26	0.958846	0.0384615	94.2308	-15.2385	7.984	2663.27	Y	Y	Y	Y	Y	5
84	seq_127	KYKGMKKRKVKKK	1.5111	32.4412	0.006	13	4.01	0.0769231	22.3077	19.0308	8.983	1650.14	N	Y	Y	N	Y	3
85	seq_59	LKKLNKVNSKLLGK	1.52258	33.3103	0.004	14	1.41214	0	132.143	-4.12143	4.987	1582.98	N	N	Y	N	Y	2
86	seq_30	GLFPILKGAAKLIIPIFGPITGT	1.52364	33.3915	0.883	23	-1.58522	0.0869565	144.348	2.91304	1.989	2337.89	N	N	Y	Y	Y	3
87	seq_85	LMNFMKNLLLYL	1.52658	33.6184	0.967	12	-1.10917	0.166667	162.5	-3.35833	0.987	1512.92	N	N	Y	Y	Y	3
88	seq_125	FLGRALGILGKLLAGLLGKLLAN	1.53893	34.5881	0.996	23	-1.28913	0.0434783	182.609	-0.517391	2.989	2321.9	N	Y	Y	Y	Y	4
89	seq_54	ALKKVFYSALPVIMG	1.55615	35.987	0.714	15	-1.206	0.133333	130	45.4273	1.987	1637.04	N	N	N	Y	Y	2
90	seq_117	GLGIIISFFTGILGKAAKKIKG	1.56545	36.7662	0.95	22	-0.934091	0.0909091	133.182	-8.71364	3.987	2232.76	N	Y	Y	N	Y	3
91	seq_106	KWKKLKKKKFGRKPPSFFI	1.58682	38.6207	0.002	19	2.14053	0.210526	41.0526	16.8421	8.985	2391.99	N	N	Y	Y	Y	3
92	seq_128	WLLLILLKALKIIL	1.61163	40.8907	0.999	14	-3.01714	0.0714286	285.714	27.4214	1.989	1663.23	N	Y	Y	Y	Y	4
93	seq_22	PKMLKKGINNSLPKKIPPDPPGSPKDDTKT	1.62683	42.3477	0.015	30	2.21067	0	52	34.6367	3.986	3242.8	N	N	Y	N	Y	2
94	seq_121	PNLPLLPRVAKAL	1.65948	45.6542	0.105	13	-0.0176923	0	157.692	33.0615	1.989	1401.74	Y	N	Y	N	Y	3
95	seq_118	ILGLLMAALLIIALK	1.66142	45.8586	0.998	15	-3.16333	0	254	24.74	0.989	1566.09	N	N	N	Y	Y	2
96	seq_116	PLLKGFLDLLGLIID	1.66339	46.0666	0.867	15	-1.41533	0.0666667	208	-1.98667	-1.01	1640.02	N	N	Y	Y	Y	3
97	seq_95	FLPFIFKKAGKLIGGALTGIAM	1.67354	47.1562	0.906	22	-1.39909	0.136364	120	6.53636	2.988	2293.86	N	Y	Y	Y	Y	4
98	seq_10	ILPILTGLSPPLINLLPKILRG	1.68497	48.4135	0.821	22	-1.04182	0	195	79.2227	1.989	2351.96	N	Y	Y	Y	Y	4
99	seq_69	LNMKGIPKPTGKGIMKIKSK	1.74105	55.0871	0.009	20	0.9355	0	78	-29.67	5.986	2169.75	N	Y	Y	Y	Y	4
100	seq_77	RKKRTKNIKKLLDT	1.85389	71.4311	0.007	14	4.52357	0	83.5714	41.0929	5.987	1742.12	N	N	Y	Y	N	2
101	seq_6	LHKQPKVWWDLGGMYG	1.85433	71.5042	0.005	16	0.403125	0.1875	66.875	62.8875	1.029	1915.23	N	Y	Y	N	Y	3
102	seq_26	KRKKITKGF	1.96978	93.2789	0.003	9	3.42778	0.111111	43.3333	26.2444	4.987	1105.38	N	N	Y	Y	Y	3
103	seq_126	GRLGKLLKKKWKM	1.99877	99.7171	0.014	13	1.64231	0.0769231	90	14.7154	5.987	1586.05	N	Y	Y	Y	Y	4
104	seq_67	FPKKRKQRFKRKM	2.02089	104.929	0.019	13	5.36462	0.153846	0	105.9	7.987	1778.22	Y	N	Y	N	Y	3
